# Cas9 RNP Physiochemical Analysis for Enhanced CRISPR-AuNP Assembly and Function

**DOI:** 10.1101/2024.04.02.586657

**Authors:** Daniel D. Lane, Karthikeya S.V. Gottimukkala, Rachel A. Cunningham, Shirley Jwa, Molly E. Cassidy, Jack M.P. Castelli, Jennifer E. Adair

## Abstract

CRISPR therapy for hematological disease has proven effective for transplant dependent beta thalassemia and sickle cell anemia, with additional disease targets in sight. The success of these therapies relies on high rates of CRISPR-induced double strand DNA breaks in hematopoietic stem and progenitor cells (HSPC). To achieve these levels, CRISPR complexes are typically delivered by electroporation ex vivo which is toxic to HSPCs. HSPCs are then cultured in stimulating conditions that promote error-prone DNA repair, requiring conditioning with chemotherapy to facilitate engraftment after reinfusion. In vivo delivery by nanocarriers of CRISPR gene editing tools has the potential to mitigate this complexity and toxicity and make this revolutionary therapy globally available. To achieve in vivo delivery, the inherent restriction factors against oligonucleotide delivery into HSPCs, that make ex vivo manipulation including electroporation and stimulation essential, must be overcome. To this end, our group developed a CRISPR carrying gold nanoparticle (CRISPR-AuNP) capable of delivering either Cas9 or Cas12a CRISPRs as ribonucleoprotein complexes (RNP) without compromising HSPC fitness. However, the most commonly used CRISPR, Cas9, demonstrated inconsistent activity in this delivery system, with lower activity relative to Cas12a. Investigation of Cas9 RNP biophysics relative to Cas12a revealed duplex RNA instability during the initial loading onto Au cores, resulting in undetectable Cas9 loading to the particle surface. Here we demonstrate preformation of RNP before loading, coupled with optimization of the loading chemistry and conditions, resulted in 39.6 ± 7.0 Cas9 RNP/AuNP without compromising RNP activity in both in vitro assays and primary human HSPC. The same alterations improved Cas12a RNP/AuNP loading 10-fold over previously reported levels. To achieve particle stability, the reported polyethyleneimine outer coating was altered to include PEGylation and the resulting 2^nd^ generation CRISPR-AuNP demonstrates favorable nanoformulation characteristics for in vivo administration, with a hydrophilic, more neutral nanoparticle surface. Direct treatment of HSPC in vitro showed 72.5 ± 7.37% uptake of 2^nd^ generation CRISPR-AuNP in primary human HSPC, but with endosomal accumulation and low rates of gene editing consistent with low levels of endosomal escape.
