## Supplement Table 2 for "Cas9 RNP Physiochemical Analysis for Enhanced CRISPR-AuNP Assembly and Function"

### Sheet: Sheet1
																																											0.114
	Constants							Constant	References
	Density (p)	19.33	g/cm^3					Density (p)	CRC Handbook of Chemistry & Physics. 55th ed. Ohio: Chemical Rubber Co. 1974-75: B-15.
	Avegadros number (Å)	6.022e+23	#/mol			Avegadros number (Å)		PEG Length (334 Da)	Oesterhelt F, Rief M, Gaub HE (1999) Single molecule force spectroscopy by AFM indicates helical structure of poly(ethylene-glycol) in water. New J Phys 1: 6.1–6.11.
								Cas9 Dimensions (Long Plane/crRNA axis, Gly537-Ser1158)	Nishimasu, H., Ran, F. A., Hsu, P. D., Konermann, S., Shehata, S. I., Dohmae, N., Ishitani, R., Zhang, F., & Nureki, O. (2014). Crystal structure of Cas9 in complex with guide RNA and target DNA. Cell, 156(5), 935–949. https://doi.org/10.1016/j.cell.2014.02.001
	PEG Length (334 Da)	2.12545	nm
	Cas9 Dimensions (Long Plane/crRNA axis, Gly537-Ser1158)	11.569	nm
	(Short Plane, Asp43-Asp432)	9.32	nm
	(Depth, Asp1197-Asp1303)	6.163	nm
	Au core Parameters
	Au core TEM Diameter Example	TEM d.nm	18	nm
	Action/equation
	convert TEM diameter to cm (1/1e-7)	Au d.cm	1.8e-06	cm
	Surface Area of Sphere (4*PI()*r^2)	SA	1.01788e-11	cm^2/#
	Conversion to per mol (SA*Å)	SA per mol	6.12965e+12	cm^2/mol
	Volume of Sphere (4/3*PI()*r^3)	V	3.05363e-18	cm^3/#
	Mass per particle (Vol*p)	Mass	5.90266e-17	g/#
	Convert to Molecular Weight	MW	3.55458e+07	g/mol
	AuNP Volume Fill Calculation
	Au core radius ( Au d/2)	9e-07	cm
	Outer radius (AuNP radius + Cas9 Long (crRNA axis) + PEG length)	2.26945e-06	cm
	Outer Volume (4/3*PI()*(outer radius)^3)	4.89607e-17	cm^3
	Shell Volume (Outer Volume - Au core Volume)	4.59071e-17	cm^3
	Cas9 volume (Cas9 LxWxH)	6.64514e-19	cm^3
	# Cas9 in Shell	69.0838	Cas9/Au core
	AuNP Surface Area Projection
	Cas9 Projection Area (Short plane*Depth)	5.74392e-13	cm^2
	Cas9/Au core (Au SA/Cas9 Area)	17.7209	Cas9/Au core
